# Tree diversity and density affect damage caused by the invasive pest *Cameraria ohridella* in urban areas

**DOI:** 10.1101/2022.04.30.490133

**Authors:** Alex Stemmelen, Hervé Jactel, Bastien Castagneyrol

## Abstract

Invasive, non-native invasive pests pose a growing threat to urban trees and the services they provide to urban residents. With the reluctance to use chemical insecticides in cities, environmentally friendly methods of pest management are needed. Tree diversity is known to affect insect herbivory in forest, with higher tree species diversity leading to lower level of damage. However, the validity of those findings for a non-native insect in an urban environment remains to be demonstrated.

We monitored 54 horse chestnut trees attacked by the invasive horse chestnut leafminer *Cameraria ohridella* in the city of Bordeaux, France. We analyzed the effects of neighboring tree diversity and density on the abundance, damage and parasitism rate of these leafminers.

We showed that the abundance and damage of *C. ohridella* significantly increased with higher local tree canopy cover. We found that the parasitism rate of *C. ohridella* increased with the species diversity of neighboring trees. However, this increase in parasitism rate was not associated with a decrease in leaf area damaged.

Our results pave the way for the management of exotic insect pests in cities based on the manipulation of spatial distribution and species diversity of urban trees.
