## Supplementary Table 1 for "Tree diversity and density affect damage caused by the invasive pest *Cameraria ohridella* in urban areas"

### Sheet: Sheet1
(Intercept)	z.Acer_100m	z.Aesculus100m	z.Canopy_100m	z.percent_parasitized	z.Richness_20m	z.Shannon_20m	R21	R22	df	logLik	AICc	delta	weight
5.56			7.21				0.2	0.2	3	-182.48	371.44	0	0.31
5.56	1.81		6.39				0.21	0.21	4	-182.14	373.09	1.65	0.14
5.56		1.07	7.37				0.2	0.2	4	-182.33	373.48	2.04	0.11
5.56			7.41		-0.6		0.2	0.2	4	-182.44	373.69	2.25	0.1
5.56			7.28			-0.26	0.2	0.2	4	-182.47	373.76	2.32	0.1
5.56	1.74	0.99	6.57				0.21	0.21	5	-182.01	375.27	3.83	0.05
5.56	1.81		6.59		-0.62		0.2	0.2	5	-182.09	375.43	4	0.04
5.56	1.83		6.48			-0.35	0.2	0.2	5	-182.12	375.49	4.06	0.04
5.56		0.99	7.46		-0.29		0.2	0.2	5	-182.32	375.9	4.46	0.03
5.56		1.15	7.33			0.2	0.2	0.2	5	-182.33	375.9	4.47	0.03
5.56	1.76	0.89	6.66		-0.34		0.2	0.2	6	-182	377.79	6.35	0.01
5.56	1.74	1.01	6.55			0.06	0.2	0.2	6	-182.01	377.81	6.37	0.01
5.56	4.71						0.08	0.08	3	-186.13	378.74	7.3	0.01
5.56	4.52				1.17		0.09	0.09	4	-185.98	380.77	9.33	0
5.56	4.52					1.04	0.09	0.09	4	-186.01	380.84	9.4	0
5.56	4.71	0.03					0.08	0.08	4	-186.13	381.08	9.64	0
5.56							0	0	2	-188.56	381.36	9.92	0
5.56					1.91		0.01	0.01	3	-188.18	382.83	11.39	0
5.56						1.84	0.01	0.01	3	-188.2	382.89	11.45	0
5.56	4.5	0.47			1.32		0.09	0.09	5	-185.96	383.16	11.72	0
5.56	4.49	0.56				1.28	0.09	0.09	5	-185.98	383.21	11.77	0
5.56		-0.07					0	0	3	-188.56	383.6	12.16	0
5.56		0.64			2.12		0.02	0.02	4	-188.14	385.09	13.65	0
5.56		0.84				2.19	0.01	0.01	4	-188.14	385.1	13.66	0
