## Supplementary Table 2 for "Tree diversity and density affect damage caused by the invasive pest *Cameraria ohridella* in urban areas"

### Sheet: Sheet1
(Intercept)	z.Aesculus100m	z.Canopy_100m	z.Percent_mines	z.Richness_20m	z.Shannon_20m	df	logLik	AICc	delta	weight
0		0	0			4	-372.99	754.8	0	0.33
0	0	0	0			5	-372.67	756.62	1.81	0.13
0		0	0	0		5	-372.74	756.76	1.96	0.12
0	0	0				4	-374.18	757.19	2.38	0.1
0		0	0		0	5	-372.97	757.21	2.41	0.1
0	0	0	0	0		6	-372.35	758.52	3.72	0.05
0	0	0	0		0	6	-372.63	759.09	4.29	0.04
0		0				3	-376.32	759.13	4.32	0.04
0	0	0		0		5	-374.03	759.34	4.54	0.03
0	0	0			0	5	-374.17	759.63	4.82	0.03
0		0			0	4	-376.25	761.34	6.54	0.01
0		0		0		4	-376.3	761.44	6.64	0.01
0			0			3	-381.88	770.26	15.45	0
0			0	0		4	-380.97	770.78	15.98	0
0			0		0	4	-381.44	771.72	16.91	0
0	0		0			4	-381.88	772.6	17.8	0
0	0		0	0		5	-380.77	772.82	18.02	0
0	0		0		0	5	-381.33	773.93	19.13	0
0						2	-387.58	779.4	24.6	0
0				0		3	-386.77	780.03	25.22	0
0					0	3	-387.17	780.84	26.04	0
0	0			0		4	-386.16	781.15	26.34	0
0	0					3	-387.45	781.38	26.58	0
0	0				0	4	-386.59	782.02	27.21	0
