## Supplementary Table 3 for "Tree diversity and density affect damage caused by the invasive pest *Cameraria ohridella* in urban areas"

### Sheet: Sheet1
(Intercept)	z.Acer_100m	z.Adult_second_gen	z.Aesculus100m	z.Canopy_100m	z.Richness_20m	z.Shannon_20m	R2	df	logLik	AICc	delta	weight
-0.44						1.66	0.1	2	-32.74	69.71	0	0.27
-0.45				0.58		1.52	0.11	3	-32.31	71.11	1.39	0.13
-0.44	0.39					1.6	0.11	3	-32.51	71.5	1.79	0.11
-0.44			0.1			1.7	0.1	3	-32.73	71.94	2.23	0.09
-0.4					1.26		0.06	2	-34.15	72.54	2.82	0.06
-0.45	0.21			0.49		1.51	0.12	4	-32.26	73.34	3.63	0.04
-0.45			0.05	0.58		1.54	0.11	4	-32.31	73.44	3.72	0.04
-0.44	0.39		0.05			1.62	0.11	4	-32.51	73.84	4.12	0.03
-0.41				0.6	1.06		0.08	3	-33.69	73.86	4.15	0.03
-0.4	0.45				1.19		0.07	3	-33.85	74.18	4.46	0.03
-0.39				0.92			0.04	2	-35.2	74.64	4.92	0.02
-0.4			-0.23		1.19		0.07	3	-34.09	74.66	4.95	0.02
-0.37							0	1	-36.5	75.07	5.36	0.02
-0.45	0.2		0.03	0.49		1.52	0.12	5	-32.26	75.77	6.06	0.01
-0.38	0.62						0.02	2	-35.89	76.02	6.3	0.01
-0.41	0.27			0.48	1.06		0.08	4	-33.61	76.03	6.32	0.01
-0.41			-0.25	0.6	0.99		0.08	4	-33.63	76.07	6.35	0.01
-0.41			-0.56	0.88			0.05	3	-34.82	76.13	6.42	0.01
-0.39			-0.61				0.01	2	-35.96	76.16	6.45	0.01
-0.4	0.47		-0.26		1.1		0.07	4	-33.77	76.36	6.64	0.01
-0.39	0.27			0.8			0.04	3	-35.11	76.7	6.99	0.01
-0.39	0.62		-0.62				0.03	3	-35.36	77.19	7.48	0.01
-0.41	0.3		-0.58	0.74			0.05	4	-34.71	78.24	8.53	0
-0.41	0.28		-0.27	0.48	0.99		0.08	5	-33.53	78.31	8.6	0
